# Thermopriming-associated proteome and sugar content responses in *Pinus radiata* embryogenic tissue

**DOI:** 10.1101/2022.05.17.492240

**Authors:** Ander Castander-Olarieta, Cátia Pereira, Vera M. Mendes, Sandra Correia, Bruno Manadas, Jorge Canhoto, Itziar A. Montalbán, Paloma Moncaleán

**Affiliations:** Department of Forestry Science, NEIKER, Arkaute, Spain; Center for Functional Ecology, Department of Life Sciences, University of Coimbra, Coimbra, Portugal; CNC - Center for Neuroscience and Cell Biology, University of Coimbra, Coimbra, Portugal

**Author notes:** Correspondence: Paloma Moncaleán. These authors contributed equally as thesis co-directors (Itziar A. Montalbán, Paloma Moncaleán).

**Keywords:** carbohydrates, heat stress, metabolism, proteins, radiata pine, somatic embryogenesis

## Abstract

Improving the capacity of plants to face adverse environmental conditions requires a deep understanding of the molecular mechanisms governing stress response and adaptation. Proteomics, combined with metabolic analyses, offers a wide resource of information to be used in plant breeding programs. Previous studies have shown that somatic embryogenesis in *Pinus* spp. is a suitable tool not only to investigate stress response processes but also to modulate the behaviour of somatic plants. Based on this, the objective of this study was to analyse the protein and soluble sugar profiles of *Pinus radiata* embryonal masses after the application of high temperatures to unravel the mechanisms involved in thermopriming and memory acquisition at early stages of the somatic embryogenesis process. Results confirmed that heat provokes deep readjustments in the life-cycle of proteins, together with a significant reduction in the carbon-flux of central-metabolism pathways. Heat-priming also promotes the accumulation of proteins involved in oxidative stress defence, in the synthesis of specific amino acids such as isoleucine, influences cell division, the organization of the cytoskeleton and cell-walls, and modifies the levels of free soluble sugars like glucose or fructose. All this seems to be regulated by proteins linked with epigenetic, transcriptional and post-transcriptional mechanisms.
