## Supplementary Table 1 for "Thermopriming-associated proteome and sugar content responses in *Pinus radiata* embryogenic tissue"

### Sheet: Only VIPs 278
				278
				PLS-DA
Protein	Protein Name	Organism	Acession number	VIP_Comp1
sp|Q93VH9|RS41_ARATH	40S ribosomal protein S4-1	Arabidopsis thaliana	Q93VH9	2.6396
sp|Q43473|TBA1_HORVU	Tubulin alpha-1 chain	Hordeum vulgare	Q43473	2.5401
sp|P52410|KASC1_ARATH	3-oxoacyl-[acyl-carrier-protein] synthase I, chloroplastic	Arabidopsis thaliana	P52410	2.3893
sp|Q944U4|METK_DENCR	S-adenosylmethionine synthase	Dendrobium crumenatum	Q944U4	2.3223
sp|Q84LB6|SUCB_SOLLC	Succinate--CoA ligase [ADP-forming] subunit beta, mitochondrial	Solanum lycopersicum	Q84LB6	2.2949
sp|P35686|RS20_ORYSJ	40S ribosomal protein S20	Oryza sativa subsp. japonica	P35686	2.2804
sp|Q65XK0|ILV5_ORYSJ	Ketol-acid reductoisomerase, chloroplastic	Oryza sativa subsp. japonica	Q65XK0	2.2752
sp|Q9M9M4|CSLD3_ARATH	Cellulose synthase-like protein D3	Arabidopsis thaliana	Q9M9M4	2.2455
sp|Q655S1|FTSH2_ORYSJ	ATP-dependent zinc metalloprotease FTSH 2, chloroplastic	Oryza sativa subsp. japonica	Q655S1	2.1712
sp|Q8LE52|DHAR3_ARATH	Glutathione S-transferase DHAR3, chloroplastic	Arabidopsis thaliana	Q8LE52	2.1327
sp|O81796|IDH3_ARATH	Isocitrate dehydrogenase [NAD] regulatory subunit 3, mitochondrial	Arabidopsis thaliana	O81796	2.109
sp|Q37787|NDUS3_BETVU	NADH dehydrogenase [ubiquinone] iron-sulfur protein 3	Beta vulgaris	Q37787	2.0619
sp|Q93ZN2|ALKR4_ARATH	Probable aldo-keto reductase 4	Arabidopsis thaliana	Q93ZN2	2.0543
sp|P49690|RL23_ARATH	60S ribosomal protein L23	Arabidopsis thaliana	P49690	2.0148
sp|Q6S4P4|RF2B_ORYSJ	Transcription factor RF2b	Oryza sativa subsp. japonica	Q6S4P4	2.0085
sp|Q9FNP8|RS193_ARATH	40S ribosomal protein S19-3	Arabidopsis thaliana	Q9FNP8	1.989
sp|P93541|DHE3_SOLLC	Glutamate dehydrogenase	Solanum lycopersicum	P93541	1.9858
sp|Q9AXJ4|IF5A_MANES	Eukaryotic translation initiation factor 5A	Manihot esculenta	Q9AXJ4	1.9812
sp|O22431|RL10_PINTA	60S ribosomal protein L10	Pinus taeda	O22431	1.9688
sp|Q41639|CDC2_VIGAC	Cell division control protein 2 homolog	Vigna aconitifolia	Q41639	1.9687
sp|Q9LZ23|ACR12_ARATH	ACT domain-containing protein ACR12	Arabidopsis thaliana	Q9LZ23	1.9639
sp|P48496|TPIC_SPIOL	Triosephosphate isomerase, chloroplastic	Spinacia oleracea	P48496	1.9589
sp|Q9SJZ7|DNJA6_ARATH	Chaperone protein dnaJ A6, chloroplastic	Arabidopsis thaliana	Q9SJZ7	1.9582
sp|Q9C5M0|DTC_ARATH	Mitochondrial dicarboxylate/tricarboxylate transporter DTC	Arabidopsis thaliana	Q9C5M0	1.941
sp|Q9S7E4|FDH_ARATH	Formate dehydrogenase, chloroplastic/mitochondrial	Arabidopsis thaliana	Q9S7E4	1.9376
sp|A9NK39|COSA_PICSI	Costars family protein WS02710_H03	Picea sitchensis	A9NK39	1.9337
sp|O65049|TRXH_PICMA	Thioredoxin H-type	Picea mariana	O65049	1.9125
sp|Q9FGZ9|UBL5_ARATH	Ubiquitin-like protein 5	Arabidopsis thaliana	Q9FGZ9	1.908
sp|Q93Y94|RPOT1_NICSY	DNA-directed RNA polymerase 1, mitochondrial	Nicotiana sylvestris	Q93Y94	1.8875
sp|Q9XHS0|RS12_HORVU	40S ribosomal protein S12	Hordeum vulgare	Q9XHS0	1.8728
sp|Q8L7K9|MAO2_ARATH	NAD-dependent malic enzyme 2, mitochondrial	Arabidopsis thaliana	Q8L7K9	1.872
sp|Q43130|ENO_MESCR	Enolase	Mesembryanthemum crystallinum	Q43130	1.8687
sp|Q02028|HSP7S_PEA	Stromal 70 kDa heat shock-related protein, chloroplastic	Pisum sativum	Q02028	1.8665
sp|O49447|ADT3_ARATH	ADP,ATP carrier protein 3, mitochondrial	Arabidopsis thaliana	O49447	1.8555
sp|Q9SVM4|GLYC5_ARATH	Serine hydroxymethyltransferase 5	Arabidopsis thaliana	Q9SVM4	1.8505
sp|Q7XPK1|C3H31_ORYSJ	Zinc finger CCCH domain-containing protein 31	Oryza sativa subsp. japonica	Q7XPK1	1.8385
sp|A9SVH7|RBR_PHYPA	Retinoblastoma-related protein	Physcomitrella patens subsp. patens	A9SVH7	1.8276
sp|Q9SEC2|MSRA_LACSA	Peptide methionine sulfoxide reductase	Lactuca sativa	Q9SEC2	1.8226
sp|P37822|AROG_SOLTU	Phospho-2-dehydro-3-deoxyheptonate aldolase 2, chloroplastic	Solanum tuberosum	P37822	1.8138
sp|Q9FMP4|SF3B6_ARATH	Splicing factor 3B subunit 6-like protein	Arabidopsis thaliana	Q9FMP4	1.7947
sp|Q8RX86|AGAL2_ARATH	Alpha-galactosidase 2	Arabidopsis thaliana	Q8RX86	1.7657
sp|Q9FWA3|6PGD2_ARATH	6-phosphogluconate dehydrogenase, decarboxylating 2	Arabidopsis thaliana	Q9FWA3	1.7645
sp|Q8VZM1|NAA15_ARATH	N-terminal acetyltransferase A complex auxiliary subunit NAA15	Arabidopsis thaliana	Q8VZM1	1.7634
sp|P46297|RS23_FRAAN	40S ribosomal protein S23	Fragaria ananassa	P46297	1.7624
sp|O82807|AOX1A_ORYSJ	Ubiquinol oxidase 1a, mitochondrial	Oryza sativa subsp. japonica	O82807	1.7569
sp|Q71VM4|IMA1A_ORYSJ	Importin subunit alpha-1a	Oryza sativa subsp. japonica	Q71VM4	1.7553
sp|Q94EJ6|PMTE_ARATH	Probable methyltransferase PMT14	Arabidopsis thaliana	Q94EJ6	1.7453
sp|Q9SIB9|ACO3M_ARATH	Aconitate hydratase 3, mitochondrial	Arabidopsis thaliana	Q9SIB9	1.7372
sp|O23627|SYGM1_ARATH	Glycine--tRNA ligase, mitochondrial 1	Arabidopsis thaliana	O23627	1.7237
sp|Q41608|SUS1_TULGE	Sucrose synthase 1	Tulipa gesneriana	Q41608	1.7126
sp|Q42971|ENO_ORYSJ	Enolase	Oryza sativa subsp. japonica	Q42971	1.7106
sp|Q9ZNX6|GSH1_MEDTR	Glutamate--cysteine ligase, chloroplastic	Medicago truncatula	Q9ZNX6	1.7101
sp|Q9LP45|PSD11_ARATH	26S proteasome non-ATPase regulatory subunit 11 homolog	Arabidopsis thaliana	Q9LP45	1.7047
sp|P52894|ALA2_HORVU	Alanine aminotransferase 2	Hordeum vulgare	P52894	1.7018
sp|Q6ZFT5|KPRS4_ORYSJ	Ribose-phosphate pyrophosphokinase 4	Oryza sativa subsp. japonica	Q6ZFT5	1.6984
sp|Q942L2|PDI22_ORYSJ	Protein disulfide isomerase-like 2-2	Oryza sativa subsp. japonica	Q942L2	1.6934
sp|Q0DJA0|COPD1_ORYSJ	Coatomer subunit delta-1	Oryza sativa subsp. japonica	Q0DJA0	1.689
sp|Q9SRT9|RGP1_ARATH	UDP-arabinopyranose mutase 1	Arabidopsis thaliana	Q9SRT9	1.6864
sp|Q9LXV3|DIT1_ARATH	Dicarboxylate transporter 1, chloroplastic	Arabidopsis thaliana	Q9LXV3	1.6825
sp|P93819|MDHC1_ARATH	Malate dehydrogenase 1, cytoplasmic	Arabidopsis thaliana	P93819	1.6819
sp|Q8GX69|BGA16_ARATH	Beta-galactosidase 16	Arabidopsis thaliana	Q8GX69	1.6669
sp|Q6NQL4|KDSA2_ARATH	2-dehydro-3-deoxyphosphooctonate aldolase 2	Arabidopsis thaliana	Q6NQL4	1.6635
sp|Q9XGX9|TIM9_ARATH	Mitochondrial import inner membrane translocase subunit TIM9	Arabidopsis thaliana	Q9XGX9	1.6633
sp|Q9SWE7|VATE_CITLI	V-type proton ATPase subunit E	Citrus limon	Q9SWE7	1.661
sp|Q8RXF1|SF3A1_ARATH	Probable splicing factor 3A subunit 1	Arabidopsis thaliana	Q8RXF1	1.6268
sp|Q9LUX9|FQRL3_ARATH	Probable NAD(P)H dehydrogenase (quinone) FQR1-like 3	Arabidopsis thaliana	Q9LUX9	1.6244
sp|P08927|RUBB_PEA	RuBisCO large subunit-binding protein subunit beta, chloroplastic	Pisum sativum	P08927	1.6214
sp|Q8LD27|PSB6_ARATH	Proteasome subunit beta type-6	Arabidopsis thaliana	Q8LD27	1.621
sp|O23712|PSA1B_ARATH	Proteasome subunit alpha type-1-B	Arabidopsis thaliana	O23712	1.6159
sp|Q9M4G4|PGMC_SOLTU	Phosphoglucomutase, cytoplasmic	Solanum tuberosum	Q9M4G4	1.6053
sp|P12782|PGKH_WHEAT	Phosphoglycerate kinase, chloroplastic	Triticum aestivum	P12782	1.6003
sp|Q9SR33|ORP3B_ARATH	Oxysterol-binding protein-related protein 3B	Arabidopsis thaliana	Q9SR33	1.5902
sp|Q9SUU5|QCR71_ARATH	Cytochrome b-c1 complex subunit 7-1, mitochondrial	Arabidopsis thaliana	Q9SUU5	1.5887
sp|Q9FWR5|GCA1_ARATH	Gamma carbonic anhydrase 1, mitochondrial	Arabidopsis thaliana	Q9FWR5	1.5763
sp|O82793|IPYR3_ARATH	Soluble inorganic pyrophosphatase 3	Arabidopsis thaliana	O82793	1.5747
sp|O23979|IPYR_HORVV	Soluble inorganic pyrophosphatase	Hordeum vulgare subsp. vulgare	O23979	1.566
sp|Q940M2|AGT21_ARATH	Alanine--glyoxylate aminotransferase 2 homolog 1, mitochondrial	Arabidopsis thaliana	Q940M2	1.5525
sp|Q9ZNT0|VPS4_ARATH	Protein SUPPRESSOR OF K(+) TRANSPORT GROWTH DEFECT 1	Arabidopsis thaliana	Q9ZNT0	1.548
sp|Q10KF0|PSA2_ORYSJ	Proteasome subunit alpha type-2	Oryza sativa subsp. japonica	Q10KF0	1.5474
sp|Q8S528|AL2B7_ARATH	Aldehyde dehydrogenase family 2 member B7, mitochondrial	Arabidopsis thaliana	Q8S528	1.5438
sp|A9NUH8|METK1_PICSI	S-adenosylmethionine synthase 1	Picea sitchensis	A9NUH8	1.5434
sp|Q6ESZ9|SDC1_ORYSJ	Serine decarboxylase 1	Oryza sativa subsp. japonica	Q6ESZ9	1.5429
sp|Q9SX54|SCRK8_ARATH	Putative fructokinase-8	Arabidopsis thaliana	Q9SX54	1.5412
sp|O64700|UREG_ARATH	Urease accessory protein G	Arabidopsis thaliana	O64700	1.5404
sp|O65059|RS15_PICMA	40S ribosomal protein S15	Picea mariana	O65059	1.5346
sp|Q9XHL7|TCTP_TOBAC	Translationally-controlled tumor protein homolog	Nicotiana tabacum	Q9XHL7	1.5278
sp|Q9SYM5|RHM1_ARATH	Trifunctional UDP-glucose 4,6-dehydratase/UDP-4-keto-6-deoxy-D-glucose 3,5-epimerase/UDP-4-keto-L-rhamnose-reductase RHM1	Arabidopsis thaliana	Q9SYM5	1.5276
sp|Q9C5J7|PFKA7_ARATH	ATP-dependent 6-phosphofructokinase 7	Arabidopsis thaliana	Q9C5J7	1.5243
sp|Q08467|CSK21_ARATH	Casein kinase II subunit alpha-1	Arabidopsis thaliana	Q08467	1.5237
sp|Q9SLE4|UBC29_ARATH	Ubiquitin-conjugating enzyme E2 29	Arabidopsis thaliana	Q9SLE4	1.5072
sp|Q42884|AROC1_SOLLC	Chorismate synthase 1, chloroplastic	Solanum lycopersicum	Q42884	1.5067
sp|Q9S7E9|GGT2_ARATH	Glutamate--glyoxylate aminotransferase 2	Arabidopsis thaliana	Q9S7E9	1.5052
sp|Q05431|APX1_ARATH	L-ascorbate peroxidase 1, cytosolic	Arabidopsis thaliana	Q05431	1.5037
sp|P93033|FUM1_ARATH	Fumarate hydratase 1, mitochondrial	Arabidopsis thaliana	P93033	1.503
sp|B9FFD3|OPR13_ORYSJ	Putative 12-oxophytodienoate reductase 13	Oryza sativa subsp. japonica	B9FFD3	1.5025
sp|Q9SKQ0|CP19B_ARATH	Peptidyl-prolyl cis-trans isomerase CYP19-2	Arabidopsis thaliana	Q9SKQ0	1.5016
sp|O04616|CUT1A_ARATH	Protein CURVATURE THYLAKOID 1A, chloroplastic	Arabidopsis thaliana	O04616	1.5012
sp|P34924|G3PC_PINSY	Glyceraldehyde-3-phosphate dehydrogenase, cytosolic	Pinus sylvestris	P34924	1.4991
sp|Q8L8Q3|LBD25_ARATH	LOB domain-containing protein 25	Arabidopsis thaliana	Q8L8Q3	1.4986
sp|Q9AYU1|QR1_TRIVS	Quinone-oxidoreductase QR1, chloroplastic	Triphysaria versicolor	Q9AYU1	1.4927
sp|Q9FNN5|NDUV1_ARATH	NADH dehydrogenase [ubiquinone] flavoprotein 1, mitochondrial	Arabidopsis thaliana	Q9FNN5	1.4897
sp|P25861|G3PC_ANTMA	Glyceraldehyde-3-phosphate dehydrogenase, cytosolic	Antirrhinum majus	P25861	1.4866
sp|Q9T034|SYFA_ARATH	Phenylalanine--tRNA ligase alpha subunit, cytoplasmic	Arabidopsis thaliana	Q9T034	1.4862
sp|O82659|CML20_ARATH	Probable calcium-binding protein CML20	Arabidopsis thaliana	O82659	1.4846
sp|Q0WVN5|CSLG3_ARATH	Cellulose synthase-like protein G3	Arabidopsis thaliana	Q0WVN5	1.4807
sp|Q9LV21|TCPD_ARATH	T-complex protein 1 subunit delta	Arabidopsis thaliana	Q9LV21	1.4779
sp|O04450|TCPE_ARATH	T-complex protein 1 subunit epsilon	Arabidopsis thaliana	O04450	1.4761
sp|Q40677|ALFP_ORYSJ	Fructose-bisphosphate aldolase, chloroplastic	Oryza sativa subsp. japonica	Q40677	1.4693
sp|P47920|NDKB_FLABI	Nucleoside diphosphate kinase B	Flaveria bidentis	P47920	1.4683
sp|Q9SAU2|RPE_ARATH	Ribulose-5-phosphate-3-epimerase, chloroplastic	Arabidopsis thaliana	Q9SAU2	1.4656
sp|O82134|PCNA_PEA	Proliferating cell nuclear antigen	Pisum sativum	O82134	1.4639
sp|O48551|PSA6_SOYBN	Proteasome subunit alpha type-6	Glycine max	O48551	1.4602
sp|Q9XF97|RL4_PRUAR	60S ribosomal protein L4	Prunus armeniaca	Q9XF97	1.4594
sp|Q41008|ACCA_PEA	Acetyl-coenzyme A carboxylase carboxyl transferase subunit alpha, chloroplastic	Pisum sativum	Q41008	1.4523
sp|P53683|CDPKJ_ORYSJ	Calcium-dependent protein kinase 19	Oryza sativa subsp. japonica	P53683	1.4508
sp|Q9FIB6|PS12A_ARATH	26S proteasome non-ATPase regulatory subunit 12 homolog A	Arabidopsis thaliana	Q9FIB6	1.4461
sp|Q9LEV3|CBSX3_ARATH	CBS domain-containing protein CBSX3, mitochondrial	Arabidopsis thaliana	Q9LEV3	1.4457
sp|Q9M462|GLGS_BRANA	Glucose-1-phosphate adenylyltransferase small subunit, chloroplastic	Brassica napus	Q9M462	1.4437
sp|Q42806|KPYC_SOYBN	Pyruvate kinase, cytosolic isozyme	Glycine max	Q42806	1.4396
sp|Q6ZI44|SAPK6_ORYSJ	Serine/threonine-protein kinase SAPK6	Oryza sativa subsp. japonica	Q6ZI44	1.4391
sp|P51821|ARF1_CHLRE	ADP-ribosylation factor 1	Chlamydomonas reinhardtii	P51821	1.4373
sp|Q9C9C4|ENO1_ARATH	Enolase 1, chloroplastic	Arabidopsis thaliana	Q9C9C4	1.4356
sp|P92958|KIN11_ARATH	SNF1-related protein kinase catalytic subunit alpha KIN11	Arabidopsis thaliana	P92958	1.4354
sp|Q6Z4G3|RGP3_ORYSJ	UDP-arabinopyranose mutase 3	Oryza sativa subsp. japonica	Q6Z4G3	1.435
sp|P29195|CAPP1_SORBI	Phosphoenolpyruvate carboxylase 1	Sorghum bicolor	P29195	1.4296
sp|Q41575|H2B6_WHEAT	Histone H2B.6	Triticum aestivum	Q41575	1.4286
sp|Q7GUC7|RK14_PINKO	50S ribosomal protein L14, chloroplastic	Pinus koraiensis	Q7GUC7	1.4278
sp|O49169|EF1A_MANES	Elongation factor 1-alpha	Manihot esculenta	O49169	1.4269
sp|Q9C920|KDSB_ARATH	3-deoxy-manno-octulosonate cytidylyltransferase, mitochondrial	Arabidopsis thaliana	Q9C920	1.4247
sp|P37399|ATPBM_DAUCA	ATP synthase subunit beta, mitochondrial	Daucus carota	P37399	1.4228
sp|Q9SZD4|PRS4A_ARATH	26S proteasome regulatory subunit 4 homolog A	Arabidopsis thaliana	Q9SZD4	1.4067
sp|Q9LX90|PABN3_ARATH	Polyadenylate-binding protein 3	Arabidopsis thaliana	Q9LX90	1.4067
sp|Q9LKG7|UGPA_ASTPN	UTP--glucose-1-phosphate uridylyltransferase	Astragalus penduliflorus	Q9LKG7	1.405
sp|O22607|MSI4_ARATH	WD-40 repeat-containing protein MSI4	Arabidopsis thaliana	O22607	1.385
sp|P28644|ROC1_SPIOL	28 kDa ribonucleoprotein, chloroplastic	Spinacia oleracea	P28644	1.3843
sp|Q6NPR7|PMTO_ARATH	Probable methyltransferase PMT24	Arabidopsis thaliana	Q6NPR7	1.3779
sp|F4JPR7|PUX8_ARATH	Plant UBX domain-containing protein 8	Arabidopsis thaliana	F4JPR7	1.3771
sp|Q39572|YPTC6_CHLRE	Ras-related protein YPTC6	Chlamydomonas reinhardtii	Q39572	1.375
sp|Q9SF16|TCPH_ARATH	T-complex protein 1 subunit eta	Arabidopsis thaliana	Q9SF16	1.3733
sp|Q03194|PMA4_NICPL	Plasma membrane ATPase 4	Nicotiana plumbaginifolia	Q03194	1.3717
sp|P93306|NDUS2_ARATH	NADH dehydrogenase [ubiquinone] iron-sulfur protein 2	Arabidopsis thaliana	P93306	1.3713
sp|Q8S4Y1|THIC1_ARATH	Acetyl-CoA acetyltransferase, cytosolic 1	Arabidopsis thaliana	Q8S4Y1	1.3699
sp|P34899|GLYM_PEA	Serine hydroxymethyltransferase, mitochondrial	Pisum sativum	P34899	1.3687
sp|Q9SGW3|PSD8A_ARATH	26S proteasome non-ATPase regulatory subunit 8 homolog A	Arabidopsis thaliana	Q9SGW3	1.3648
sp|O22793|MORF2_ARATH	Multiple organellar RNA editing factor 2, chloroplastic	Arabidopsis thaliana	O22793	1.3648
sp|Q9SLA8|FABI_ARATH	Enoyl-[acyl-carrier-protein] reductase [NADH], chloroplastic	Arabidopsis thaliana	Q9SLA8	1.3575
sp|Q9FMR9|RIN1_ARATH	RuvB-like protein 1	Arabidopsis thaliana	Q9FMR9	1.3524
sp|Q9LKA5|MORF8_ARATH	Multiple organellar RNA editing factor 8, chloroplastic/mitochondrial	Arabidopsis thaliana	Q9LKA5	1.349
sp|Q1PF33|TI441_ARATH	Mitochondrial import inner membrane translocase subunit TIM44-1	Arabidopsis thaliana	Q1PF33	1.3479
sp|Q6EPW7|RAR1_ORYSJ	Cysteine and histidine-rich domain-containing protein RAR1	Oryza sativa subsp. japonica	Q6EPW7	1.3459
sp|Q7XSQ5|CDPKC_ORYSJ	Calcium-dependent protein kinase 12	Oryza sativa subsp. japonica	Q7XSQ5	1.3433
sp|Q6ATJ8|RH16_ORYSJ	DEAD-box ATP-dependent RNA helicase 16	Oryza sativa subsp. japonica	Q6ATJ8	1.3433
sp|Q39613|CYPH_CATRO	Peptidyl-prolyl cis-trans isomerase	Catharanthus roseus	Q39613	1.338
sp|Q42942|UMPS_TOBAC	Uridine 5'-monophosphate synthase (Fragment)	Nicotiana tabacum	Q42942	1.336
sp|Q42962|PGKY_TOBAC	Phosphoglycerate kinase, cytosolic	Nicotiana tabacum	Q42962	1.3352
sp|Q6EPN6|ISPF_ORYSJ	2-C-methyl-D-erythritol 2,4-cyclodiphosphate synthase, chloroplastic	Oryza sativa subsp. japonica	Q6EPN6	1.3346
sp|Q41365|PRS7_SPIOL	26S proteasome regulatory subunit 7	Spinacia oleracea	Q41365	1.332
sp|O04379|AGO1_ARATH	Protein argonaute 1	Arabidopsis thaliana	O04379	1.3299
sp|Q9FJH6|AB1F_ARATH	ABC transporter F family member 1	Arabidopsis thaliana	Q9FJH6	1.3239
sp|P43333|RU2A_ARATH	U2 small nuclear ribonucleoprotein A'	Arabidopsis thaliana	P43333	1.32
sp|Q9C7F5|NTF2B_ARATH	Nuclear transport factor 2B	Arabidopsis thaliana	Q9C7F5	1.3194
sp|P42856|ZB14_MAIZE	14 kDa zinc-binding protein	Zea mays	P42856	1.3147
sp|B9DFG5|PTI13_ARATH	PTI1-like tyrosine-protein kinase 3	Arabidopsis thaliana	B9DFG5	1.3143
sp|Q9XG98|KPRS1_SPIOL	Ribose-phosphate pyrophosphokinase 1	Spinacia oleracea	Q9XG98	1.3143
sp|Q8L7E9|MCAC1_ARATH	Protein MID1-COMPLEMENTING ACTIVITY 1	Arabidopsis thaliana	Q8L7E9	1.3105
sp|Q9ZTS1|SYM_ORYSJ	Probable methionine--tRNA ligase	Oryza sativa subsp. japonica	Q9ZTS1	1.3075
sp|Q9XFS9|DXR_ARATH	1-deoxy-D-xylulose 5-phosphate reductoisomerase, chloroplastic	Arabidopsis thaliana	Q9XFS9	1.3073
sp|Q6VAF6|TBB6_GOSHI	Tubulin beta-6 chain	Gossypium hirsutum	Q6VAF6	1.3043
sp|Q69UZ3|LONM_ORYSJ	Lon protease homolog, mitochondrial	Oryza sativa subsp. japonica	Q69UZ3	1.3037
sp|Q9SI54|LSM7_ARATH	Sm-like protein LSM7	Arabidopsis thaliana	Q9SI54	1.3026
sp|Q9LY74|BQMT_ARATH	2-methyl-6-phytyl-1,4-hydroquinone methyltransferase, chloroplastic	Arabidopsis thaliana	Q9LY74	1.3016
sp|O04983|ACCC_ARATH	Biotin carboxylase, chloroplastic	Arabidopsis thaliana	O04983	1.2953
sp|P17786|EF1A_SOLLC	Elongation factor 1-alpha	Solanum lycopersicum	P17786	1.294
sp|Q93Y37|MNS3_ARATH	Mannosyl-oligosaccharide 1,2-alpha-mannosidase MNS3	Arabidopsis thaliana	Q93Y37	1.2939
sp|Q6ZJJ1|APX4_ORYSJ	Probable L-ascorbate peroxidase 4, peroxisomal	Oryza sativa subsp. japonica	Q6ZJJ1	1.288
sp|Q9SZN1|VATB2_ARATH	V-type proton ATPase subunit B2	Arabidopsis thaliana	Q9SZN1	1.2874
sp|P09469|VATA_DAUCA	V-type proton ATPase catalytic subunit A	Daucus carota	P09469	1.2869
sp|F4HSD5|TRM32_ARATH	Protein TRM32	Arabidopsis thaliana	F4HSD5	1.2835
sp|Q9SJH7|CISY3_ARATH	Citrate synthase 3, peroxisomal	Arabidopsis thaliana	Q9SJH7	1.2805
sp|P35685|RL7A1_ORYSJ	60S ribosomal protein L7a-1	Oryza sativa subsp. japonica	P35685	1.2762
sp|Q8GYA6|PS13B_ARATH	26S proteasome non-ATPase regulatory subunit 13 homolog B	Arabidopsis thaliana	Q8GYA6	1.2717
sp|P37221|MAOM_SOLTU	NAD-dependent malic enzyme 62 kDa isoform, mitochondrial	Solanum tuberosum	P37221	1.2708
sp|Q94A68|Y1669_ARATH	Uncharacterized oxidoreductase At1g06690, chloroplastic	Arabidopsis thaliana	Q94A68	1.2691
sp|Q08480|KAD4_ORYSJ	Adenylate kinase 4	Oryza sativa subsp. japonica	Q08480	1.2677
sp|P25866|UBC2_WHEAT	Ubiquitin-conjugating enzyme E2 2	Triticum aestivum	P25866	1.2663
sp|Q9SAJ4|PGKY3_ARATH	Phosphoglycerate kinase 3, cytosolic	Arabidopsis thaliana	Q9SAJ4	1.2654
sp|P86387|PLDA1_CARPA	Phospholipase D alpha 1	Carica papaya	P86387	1.2638
sp|P04712|SUS1_MAIZE	Sucrose synthase 1	Zea mays	P04712	1.2552
sp|Q9SHP0|SERB2_ARATH	Phosphoserine aminotransferase 2, chloroplastic	Arabidopsis thaliana	Q9SHP0	1.254
sp|Q8LPJ4|AB2E_ARATH	ABC transporter E family member 2	Arabidopsis thaliana	Q8LPJ4	1.252
sp|A8MS68|PLPD1_ARATH	Dihydrolipoyl dehydrogenase 1, chloroplastic	Arabidopsis thaliana	A8MS68	1.2486
sp|Q67U26|VLN3_ORYSJ	Villin-3	Oryza sativa subsp. japonica	Q67U26	1.2472
sp|Q8RWV0|TKTC1_ARATH	Transketolase-1, chloroplastic	Arabidopsis thaliana	Q8RWV0	1.242
sp|Q14FA0|TI214_POPAL	Protein TIC 214	Populus alba	Q14FA0	1.2415
sp|P50345|RLA0_LUPLU	60S acidic ribosomal protein P0	Lupinus luteus	P50345	1.2391
sp|P26969|GCSP_PEA	Glycine dehydrogenase (decarboxylating), mitochondrial	Pisum sativum	P26969	1.2382
sp|Q9SMM0|PGMP_BRANA	Phosphoglucomutase, chloroplastic	Brassica napus	Q9SMM0	1.2352
sp|O50003|RL12_PRUAR	60S ribosomal protein L12	Prunus armeniaca	O50003	1.2306
sp|Q42586|UMPS_ARATH	Uridine 5'-monophosphate synthase	Arabidopsis thaliana	Q42586	1.227
sp|Q9FJR0|RENT1_ARATH	Regulator of nonsense transcripts 1 homolog	Arabidopsis thaliana	Q9FJR0	1.2238
sp|Q41542|XTH_WHEAT	Probable xyloglucan endotransglucosylase/hydrolase	Triticum aestivum	Q41542	1.2224
sp|Q93VR3|GME_ARATH	GDP-mannose 3,5-epimerase	Arabidopsis thaliana	Q93VR3	1.2216
sp|Q9LPT6|OTU2_ARATH	OVARIAN TUMOR DOMAIN-containing deubiquitinating enzyme 2	Arabidopsis thaliana	Q9LPT6	1.2203
sp|Q9C718|RH20_ARATH	DEAD-box ATP-dependent RNA helicase 20	Arabidopsis thaliana	Q9C718	1.2188
sp|Q8H1B3|BIP3_ARATH	Heat shock 70 kDa protein BIP3	Arabidopsis thaliana	Q8H1B3	1.215
sp|A9T142|MPK4A_PHYPA	Mitogen-activated protein kinase 4a	Physcomitrella patens subsp. patens	A9T142	1.2139
sp|C0PEY7|PYG7_MAIZE	Tetratricopeptide repeat domain-containing protein PYG7, chloroplastic	Zea mays	C0PEY7	1.2128
sp|Q9FVU9|CSN5B_ARATH	COP9 signalosome complex subunit 5b	Arabidopsis thaliana	Q9FVU9	1.2072
sp|P12459|TBB1_SOYBN	Tubulin beta-1 chain	Glycine max	P12459	1.2045
sp|Q1PER6|APX2_ARATH	L-ascorbate peroxidase 2, cytosolic	Arabidopsis thaliana	Q1PER6	1.2025
sp|P52782|GLNA_LUPLU	Glutamine synthetase nodule isozyme	Lupinus luteus	P52782	1.1987
sp|P29696|LEU3_SOLTU	3-isopropylmalate dehydrogenase, chloroplastic	Solanum tuberosum	P29696	1.1983
sp|P62302|RS13_SOYBN	40S ribosomal protein S13	Glycine max	P62302	1.1973
sp|P80639|IF5A_MAIZE	Eukaryotic translation initiation factor 5A	Zea mays	P80639	1.1969
sp|P51423|RL40_BRARP	Ubiquitin-60S ribosomal protein L40	Brassica rapa subsp. pekinensis	P51423	1.1957
sp|Q8S1X9|GT13_ORYSJ	Probable glucuronosyltransferase Os01g0926400	Oryza sativa subsp. japonica	Q8S1X9	1.1856
sp|Q9M573|RL31_PERFR	60S ribosomal protein L31	Perilla frutescens	Q9M573	1.1855
sp|Q9FL33|MCM3_ARATH	DNA replication licensing factor MCM3	Arabidopsis thaliana	Q9FL33	1.179
sp|O65084|PSB3_PICMA	Proteasome subunit beta type-3	Picea mariana	O65084	1.1762
sp|O04867|GLNA1_ALNGL	Glutamine synthetase	Alnus glutinosa	O04867	1.1749
sp|Q501E6|FLOT1_ARATH	Flotillin-like protein 1	Arabidopsis thaliana	Q501E6	1.1696
sp|P22738|RL32_ARATH	60S ribosomal protein L3-2	Arabidopsis thaliana	P22738	1.1663
sp|P28769|TCPA_ARATH	T-complex protein 1 subunit alpha	Arabidopsis thaliana	P28769	1.1633
sp|Q9ZQX4|VATF_ARATH	V-type proton ATPase subunit F	Arabidopsis thaliana	Q9ZQX4	1.1603
sp|Q9LJL3|PREP1_ARATH	Presequence protease 1, chloroplastic/mitochondrial	Arabidopsis thaliana	Q9LJL3	1.1583
sp|P54887|P5CS1_ARATH	Delta-1-pyrroline-5-carboxylate synthase A	Arabidopsis thaliana	P54887	1.1558
sp|Q9MAK9|PS10B_ARATH	26S proteasome regulatory subunit S10B homolog B	Arabidopsis thaliana	Q9MAK9	1.1478
sp|Q9SF40|RL4A_ARATH	60S ribosomal protein L4-1	Arabidopsis thaliana	Q9SF40	1.1445
sp|Q6ZL94|SUCA_ORYSJ	Succinate--CoA ligase [ADP-forming] subunit alpha, mitochondrial	Oryza sativa subsp. japonica	Q6ZL94	1.1405
sp|O24412|PSD7A_ARATH	26S proteasome non-ATPase regulatory subunit 7 homolog A	Arabidopsis thaliana	O24412	1.1371
sp|O04130|SERA2_ARATH	D-3-phosphoglycerate dehydrogenase 2, chloroplastic	Arabidopsis thaliana	O04130	1.1361
sp|Q9C524|SCRK6_ARATH	Probable fructokinase-6, chloroplastic	Arabidopsis thaliana	Q9C524	1.135
sp|O23617|TPS5_ARATH	Alpha,alpha-trehalose-phosphate synthase [UDP-forming] 5	Arabidopsis thaliana	O23617	1.1305
sp|Q8LDP4|CP19D_ARATH	Peptidyl-prolyl cis-trans isomerase CYP19-4	Arabidopsis thaliana	Q8LDP4	1.1264
sp|Q7XT99|AKR2_ORYSJ	Probable aldo-keto reductase 2	Oryza sativa subsp. japonica	Q7XT99	1.1232
sp|O65195|INO1_HORVU	Inositol-3-phosphate synthase	Hordeum vulgare	O65195	1.1224
sp|P22953|HS701_ARATH	Heat shock 70 kDa protein 1	Arabidopsis thaliana	P22953	1.1138
sp|Q9FY64|RS154_ARATH	40S ribosomal protein S15-4	Arabidopsis thaliana	Q9FY64	1.1082
sp|Q6DQL1|SUCA2_SOLLC	Succinate--CoA ligase [ADP-forming] subunit alpha-2, mitochondrial	Solanum lycopersicum	Q6DQL1	1.1075
sp|Q5W676|HXK5_ORYSJ	Hexokinase-5	Oryza sativa subsp. japonica	Q5W676	1.105
sp|Q9FE58|RL223_ARATH	60S ribosomal protein L22-3	Arabidopsis thaliana	Q9FE58	1.1032
sp|P42791|RL182_ARATH	60S ribosomal protein L18-2	Arabidopsis thaliana	P42791	1.1019
sp|Q0WNZ5|METE3_ARATH	5-methyltetrahydropteroyltriglutamate--homocysteine methyltransferase 3, chloroplastic	Arabidopsis thaliana	Q0WNZ5	1.0989
sp|Q9LEB3|RBP47_NICPL	Polyadenylate-binding protein RBP47	Nicotiana plumbaginifolia	Q9LEB3	1.0971
sp|Q69NG5|6PGL4_ORYSJ	Probable 6-phosphogluconolactonase 4, chloroplastic	Oryza sativa subsp. japonica	Q69NG5	1.0909
sp|Q1ACI3|EFTU_CHAVU	Elongation factor Tu, chloroplastic	Chara vulgaris	Q1ACI3	1.0909
sp|Q9FGI6|NDUS1_ARATH	NADH dehydrogenase [ubiquinone] iron-sulfur protein 1, mitochondrial	Arabidopsis thaliana	Q9FGI6	1.0906
sp|Q0J0N4|BGL30_ORYSJ	Beta-glucosidase 30	Oryza sativa subsp. japonica	Q0J0N4	1.0869
sp|Q9T043|RL142_ARATH	60S ribosomal protein L14-2	Arabidopsis thaliana	Q9T043	1.0859
sp|Q9FLP6|SUMO2_ARATH	Small ubiquitin-related modifier 2	Arabidopsis thaliana	Q9FLP6	1.0842
sp|A4PBQ1|CRJ38_CRYJA	Pathogenesis-related thaumatin-like protein 3.8	Cryptomeria japonica	A4PBQ1	1.0816
sp|P24902|ACT_PINCO	Actin (Fragment)	Pinus contorta	P24902	1.0758
sp|Q9FME2|NTF2_ARATH	Nuclear transport factor 2	Arabidopsis thaliana	Q9FME2	1.0729
sp|Q9LXC0|GDI_ARATH	Guanosine nucleotide diphosphate dissociation inhibitor At5g09550	Arabidopsis thaliana	Q9LXC0	1.0694
sp|Q8L719|THO4B_ARATH	THO complex subunit 4B	Arabidopsis thaliana	Q8L719	1.0678
sp|Q9LXC9|IPYR6_ARATH	Soluble inorganic pyrophosphatase 6, chloroplastic	Arabidopsis thaliana	Q9LXC9	1.0609
sp|P16097|CAPP2_MESCR	Phosphoenolpyruvate carboxylase 2	Mesembryanthemum crystallinum	P16097	1.0575
sp|Q6PL11|SKP1_ORYSJ	SKP1-like protein 1	Oryza sativa subsp. japonica	Q6PL11	1.051
sp|O22832|STAD7_ARATH	Stearoyl-[acyl-carrier-protein] 9-desaturase 7, chloroplastic	Arabidopsis thaliana	O22832	1.0474
sp|Q9LYB4|GPX5_ARATH	Probable glutathione peroxidase 5	Arabidopsis thaliana	Q9LYB4	1.0447
sp|Q9CAI5|CKL2_ARATH	Casein kinase 1-like protein 2	Arabidopsis thaliana	Q9CAI5	1.0412
sp|Q9SA73|OLA1_ARATH	Obg-like ATPase 1	Arabidopsis thaliana	Q9SA73	1.0407
sp|Q84WV1|TCPG_ARATH	T-complex protein 1 subunit gamma	Arabidopsis thaliana	Q84WV1	1.0366
sp|Q9FXS3|GPX4_TOBAC	Probable phospholipid hydroperoxide glutathione peroxidase	Nicotiana tabacum	Q9FXS3	1.0358
sp|Q8VYN6|PFKA5_ARATH	ATP-dependent 6-phosphofructokinase 5, chloroplastic	Arabidopsis thaliana	Q8VYN6	1.0349
sp|P24669|SODC_PINSY	Superoxide dismutase [Cu-Zn]	Pinus sylvestris	P24669	1.0307
sp|Q8RY22|DEGP7_ARATH	Protease Do-like 7	Arabidopsis thaliana	Q8RY22	1.0294
sp|O65071|RL31_PICMA	60S ribosomal protein L31	Picea mariana	O65071	1.0281
sp|Q9ZU52|ALFP3_ARATH	Fructose-bisphosphate aldolase 3, chloroplastic	Arabidopsis thaliana	Q9ZU52	1.0275
sp|Q9LZN0|ROGF7_ARATH	Rop guanine nucleotide exchange factor 7	Arabidopsis thaliana	Q9LZN0	1.0256
sp|Q84WU8|FTSH3_ARATH	ATP-dependent zinc metalloprotease FTSH 3, mitochondrial	Arabidopsis thaliana	Q84WU8	1.0217
sp|Q84L31|RD23C_ARATH	Ubiquitin receptor RAD23c	Arabidopsis thaliana	Q84L31	1.0165
sp|O49809|MFPA_BRANA	Glyoxysomal fatty acid beta-oxidation multifunctional protein MFP-a	Brassica napus	O49809	1.0128
sp|Q9SJ20|RIR1_ARATH	Ribonucleoside-diphosphate reductase large subunit	Arabidopsis thaliana	Q9SJ20	1.0111
sp|Q93YR3|F10AL_ARATH	FAM10 family protein At4g22670	Arabidopsis thaliana	Q93YR3	1.0111
sp|Q5Z627|EF1G3_ORYSJ	Elongation factor 1-gamma 3	Oryza sativa subsp. japonica	Q5Z627	1.0068
sp|Q08080|HSP7S_SPIOL	Stromal 70 kDa heat shock-related protein, chloroplastic (Fragment)	Spinacia oleracea	Q08080	1.0037
sp|O24357|G6PDC_SPIOL	Glucose-6-phosphate 1-dehydrogenase, chloroplastic	Spinacia oleracea	O24357	1.0015
